# Modulation of prion protein expression through cryptic splice site manipulation

**DOI:** 10.1101/2023.12.19.572439

**Authors:** Juliana E. Gentile, Taylor L. Corridon, Meredith A. Mortberg, Elston Neil D’Souza, Nicola Whiffin, Eric Vallabh Minikel, Sonia M. Vallabh

## Abstract

Lowering expression of prion protein (PrP) is a well-validated therapeutic strategy in prion disease, but additional modalities are urgently needed. In other diseases, small molecules have proven capable of modulating pre-mRNA splicing, sometimes by forcing inclusion of cryptic exons that reduce gene expression. Here, we characterize a cryptic exon located in human *PRNP*’s sole intron and evaluate its potential to reduce PrP expression through incorporation into the 5’ untranslated region (5’UTR). This exon is homologous to exon 2 in non-primate species, but contains a start codon that would yield an upstream open reading frame (uORF) with a stop codon prior to a splice site if included in *PRNP* mRNA, potentially downregulating PrP expression through translational repression or nonsense-mediated decay. We establish a minigene transfection system and test a panel of splice site alterations, identifying mutants that reduce PrP expression by as much as 78%. Our findings nominate a new therapeutic target for lowering PrP.
