## Supplemental tables for "Modulation of prion protein expression through cryptic splice site manipulation"

### Sheet: table of contents
Table	Description	Corresponding Figure
Table S1	Primer and probe sequences
Table S2	summarized WB data	Figure 3E,F
Table S3	WB data points	Figure 3E,F
Table S4	WB quantification	Figure 3E,F
Table S5	summarized qPCR data	Figure 3B-D
Table S6	qPCR data points	Figure 3B-D

### Sheet: s1
name	sequence	5' modification	3' modification
huPRNP-exon1-fwd	GCGAGCTTCTCCTCTCCTC
huPRNP-exon1-exon2-rev	GACGGAAAGCTCAGACATGG
huPRNP-exon1-exon2-probe	ACGACCGAGGCAGGACTCCTG	5' Modification:/5'6-FAM/	3' Modification:/3'6-TAMRA/
huPRNP-exon1-exon3-rev	GAACAGGACCAGCATCCAAC
huPRNP-exon1-exon3-probe	TGACTGCTCTGCCTCGGTCGT	5' Modification:/5'6-FAM/	3' Modification:/3'6-TAMRA/
huPRNP-exon2-exon3-fwd	ACCACAACAGATTAGCAGTCA
huPRNP-exon2-exon3-rev	CCCAGATCGGACCAGGTAG
huPRNP-exon2-exon3-probe	AGGACCAGCATCCAACAGCCCA	5' Modification:/5'6-FAM/	3' Modification:/3'6-TAMRA/

### Sheet: s2
variant	WB_mean	WB_l95	WB_u95	residual
empty vector	0.149349	0.0737691	0.224929	0
GFP	0.138113	0.050482	0.225744	-0.013209
wild-type	1	0.964928	1.03507	1
canonical ss	0.334025	0.250741	0.417308	0.217099
mouse ss	0.475838	0.337868	0.613808	0.383811
D+5, A>G	0.632919	0.510507	0.75533	0.56847
A-3, A>C	0.728826	0.627468	0.830184	0.681216
A-4, T>A	0.855078	0.755861	0.954295	0.829634

### Sheet: s3
variant	replicate	normalized_percentage
empty vector	1	0.0745737
empty vector	2	0.0902809
empty vector	3	0.0255139
empty vector	4	0.0135748
empty vector	5	0.264038
empty vector	6	0.267915
empty vector	7	0.215722
empty vector	8	0.243172
GFP	1	0.0149682
GFP	2	0.00884181
GFP	3	0.0456768
GFP	4	0.0129238
GFP	5	0.264973
GFP	6	0.234294
GFP	7	0.261266
GFP	8	0.261958
wild-type	1	0.989553
wild-type	2	1.01045
wild-type	3	1.00051
wild-type	4	0.999493
wild-type	5	1.01192
wild-type	6	0.988077
wild-type	7	1.09335
wild-type	8	0.906652
canonical ss	1	0.288191
canonical ss	2	0.239772
canonical ss	3	0.424927
canonical ss	4	0.383208
mouse ss	1	0.418295
mouse ss	2	0.329043
mouse ss	3	0.660846
mouse ss	4	0.495168
D+5, A>G	1	0.593625
D+5, A>G	2	0.47432
D+5, A>G	3	0.715598
D+5, A>G	4	0.748131
A-3, A>C	1	0.738645
A-3, A>C	2	0.832646
A-3, A>C	3	0.757911
A-3, A>C	4	0.586102
A-4, T>A	1	0.983998
A-4, T>A	2	0.817829
A-4, T>A	3	0.874587
A-4, T>A	4	0.743897

### Sheet: s4
Gel	sample	ID	Raw Intensity Density_tubulin	Bkgnd sub_tubulin	Raw Intensity Density_prp	Bkgnd sub_prp	loading ratio	avg WT	normalized to WT
1	EV1	band	1071773		6027739
1	EV1	background	1413651	341878	6080034	52295	0.152964		0.0745737
1	EV2	band	1114066		6023465
1	EV2	background	1411789	297723	6078598	55133	0.185182		0.0902809
1	GFP1	band	1183783		6068606
1	GFP1	background	1419269	235486	6075836	7230	0.0307025		0.0149682
1	GFP2	band	1151365		6058405
1	GFP2	background	1418346	266981	6063247	4842	0.0181361		0.00884181
1	WT1	band	1161143		5539582			2.05118
1	WT1	background	1416685	255542	6058268	518686	2.02975		0.989553
1	WT2	band	1161076		5525270
1	WT2	background	1414950	253874	6051451	526181	2.07261		1.01045
1	canonical ss1	band	1157527		5869477
1	canonical ss1	background	1415461	257934	6021950	152473	0.591132		0.288191
1	canonical ss2	band	1173114		5868454
1	canonical ss2	background	1413503	240389	5986681	118227	0.491815		0.239772
1	mouse ss1	band	1167790		5787859
1	mouse ss1	background	1413129	245339	5998359	210500	0.857996		0.418295
1	mouse ss2	band	1175463		5833061
1	mouse ss2	background	1414393	238930	5994321	161260	0.674926		0.329043
1	D+5, A>G_1	band	1168395		5736099
1	D+5, A>G_1	background	1409877	241482	6030135	294036	1.21763		0.593625
1	D+5, A>G_2	band	1178797		5811074
1	D+5, A>G_2	background	1407775	228978	6033850	222776	0.972914		0.47432
2	EV1	band	1014666		6340410
2	EV1	background	1486039	471373	6381351	40941	0.0868548		0.0255139
2	EV2	band	1023038		6323745
2	EV2	background	1485089	462051	6345097	21352	0.0462113		0.0135748
2	GFP1	band	1020763		6277855
2	GFP1	background	1475457	454694	6348557	70702	0.155494		0.0456768
2	GFP2	band	983724		6293704
2	GFP2	background	1474050	490326	6315276	21572	0.0439952		0.0129238
2	WT1	band	1023001		4831339			3.40421
2	WT1	background	1472949	449948	6363835	1532496	3.40594		1.00051
2	WT2	band	1011116		4819454
2	WT2	background	1470720	459604	6383250	1563796	3.40249		0.999493
2	canonical ss1	band	1067046		5760979
2	canonical ss1	background	1474677	407631	6350634	589655	1.44654		0.424927
2	canonical ss2	band	1047082		5790313
2	canonical ss2	background	1475572	428490	6349287	558974	1.30452		0.383208
2	mouse ss1	band	1068847		5416576
2	mouse ss1	background	1475298	406451	6330953	914377	2.24966		0.660846
2	mouse ss2	band	1032652		5608034
2	mouse ss2	background	1469595	436943	6344570	736536	1.68566		0.495168
2	D+5, A>G_1	band	996169		5184107
2	D+5, A>G_1	background	1461456	465287	6317568	1133461	2.43605		0.715598
2	D+5, A>G_2	band	950764		5031556
2	D+5, A>G_2	background	1455762	504998	6317684	1286128	2.5468		0.748131
3	EV1	band	1099900		7293177
3	EV1	background	1472277	372377	7580718	287541	0.772177		0.264038
3	EV2	band	1112491		7289146
3	EV2	background	1478545	366054	7575955	286809	0.783516		0.267915
3	GFP1	band	1125066		7290416
3	GFP1	background	1475457	350391	7561938	271522	0.774911		0.264973
3	GFP2	band	1140014		7339104
3	GFP2	background	1482221	342207	7573581	234477	0.685191		0.234294
3	WT1	band	1100753		6467622			2.92449
3	WT1	background	1482405	381652	7597066	1129444	2.95936		1.01192
3	WT2	band	1085211		6440666
3	WT2	background	1483439	398228	7591394	1150728	2.88962		0.988077
3	A-3, A>C_1	band	1115087		6788308
3	A-3, A>C_1	background	1484447	369360	7586184	797876	2.16016		0.738645
3	A-3, A>C_2	band	1105992		6674046
3	A-3, A>C_2	background	1485223	379231	7597498	923452	2.43506		0.832646
3	A-4, T>A_1	band	1105804		6524141
3	A-4, T>A_1	background	1485511	379707	7616820	1092679	2.87769		0.983998
3	A-4, T>A_2	band	1074121		6614853
3	A-4, T>A_2	background	1484863	410742	7597237	982384	2.39173		0.817829
4	EV1	band	1215760		7586614
4	EV1	background	1602525	386765	8310600	723986	1.8719		0.215722
4	EV2	band	1214295		7495338
4	EV2	background	1600658	386363	8310600	815262	2.11009		0.243172
4	GFP1	band	1256265		7519572
4	GFP1	background	1605150	348885	8310530	790958	2.2671		0.261266
4	GFP2	band	1274290		7549095
4	GFP2	background	1608800	334510	8309470	760375	2.2731		0.261958
4	WT1	band	1282882		5193525			8.67736
4	WT1	background	1608768	325886	8285327	3091802	9.48737		1.09335
4	WT2	band	1311220		5933928
4	WT2	background	1608768	297548	8274841	2340913	7.86735		0.906652
4	A-3, A>C_1	band	1275718		6212822
4	A-3, A>C_1	background	1593720	318002	8304216	2091394	6.57667		0.757911
4	A-3, A>C_2	band	1255844		6558988
4	A-3, A>C_2	background	1598885	343041	8303631	1744643	5.08581		0.586102
4	A-4, T>A_1	band	1293004		5885012
4	A-4, T>A_1	background	1607713	314709	8273373	2388361	7.58911		0.874587
4	A-4, T>A_2	band	1290109		6189959
4	A-4, T>A_2	background	1608820	318711	8247257	2057298	6.45506		0.743897

### Sheet: s5
variant	exon 1-3_qPCR_mean	exon 1-3_qPCR_l95	exon 1-3_qPCR_u95	exon 1-2_qPCR_mean	exon 1-2_qPCR_l95	exon 1-2_qPCR_u95	exon 2-3_qPCR_mean	exon 2-3_qPCR_l95	exon 2-3_qPCR_u95
empty vector	0.0437273	0.0221947	0.0652599	0	0	0	0	0	0
GFP	0.0873333	0.0509285	0.123738	0	0	0	0	0	0
wild-type	0.999833	0.870898	1.12877	0.0015	0.00104865	0.00195135	0.0051	0.00169953	0.00850047
canonical ss	0.0208333	0.0140547	0.027612	0.7955	0.560382	1.03062	0.211833	0.194205	0.229462
mouse ss	0.231333	0.192727	0.26994	1	0.916832	1.08317	1	0.926171	1.07383
D+5, A>G	0.431	0.395003	0.466997	0.00933333	0.00456803	0.0140986	0.0163333	0.00462061	0.0280461
A-3, A>C	0.602167	0.523195	0.681139	0.0045	0.00366078	0.00533922	0.0196667	-0.00829417	0.0476275
A-4, T>A	0.877833	0.666703	1.08896	0.000833333	0.000506667	0.00116	0.00366667	-0.00242021	0.00975355

### Sheet: s6
variant	replicate	primer	relative_expression_percentage
empty vector	1	exon 1-3	0.112
empty vector	2	exon 1-3	0.094
empty vector	3	exon 1-3	0.008
empty vector	4	exon 1-3	0.008
empty vector	5	exon 1-3	0.006
empty vector	6	exon 1-3	0.02
empty vector	7	exon 1-3	0.058
empty vector	8	exon 1-3	0.02
empty vector	9	exon 1-3	0.071
empty vector	10	exon 1-3	0.046
empty vector	11	exon 1-3	0.038
GFP	1	exon 1-3	0.136
GFP	2	exon 1-3	0.07
GFP	3	exon 1-3	0.128
GFP	4	exon 1-3	0.009
GFP	5	exon 1-3	0.007
GFP	6	exon 1-3	0.005
GFP	7	exon 1-3	0.113
GFP	8	exon 1-3	0.169
GFP	9	exon 1-3	0.125
GFP	10	exon 1-3	0.186
GFP	11	exon 1-3	0.067
GFP	12	exon 1-3	0.033
wild-type	1	exon 1-3	1.423
wild-type	2	exon 1-3	0.871
wild-type	3	exon 1-3	0.705
wild-type	4	exon 1-3	1.345
wild-type	5	exon 1-3	0.957
wild-type	6	exon 1-3	0.697
wild-type	7	exon 1-3	1.05
wild-type	8	exon 1-3	1.114
wild-type	9	exon 1-3	0.836
wild-type	10	exon 1-3	1.107
wild-type	11	exon 1-3	0.856
wild-type	12	exon 1-3	1.037
canonical ss	1	exon 1-3	0.031
canonical ss	2	exon 1-3	0.029
canonical ss	3	exon 1-3	0.024
canonical ss	4	exon 1-3	0.014
canonical ss	5	exon 1-3	0.017
canonical ss	6	exon 1-3	0.01
mouse ss	1	exon 1-3	0.327
mouse ss	2	exon 1-3	0.228
mouse ss	3	exon 1-3	0.222
mouse ss	4	exon 1-3	0.209
mouse ss	5	exon 1-3	0.206
mouse ss	6	exon 1-3	0.196
D+5, A>G	1	exon 1-3	0.473
D+5, A>G	2	exon 1-3	0.422
D+5, A>G	3	exon 1-3	0.365
D+5, A>G	4	exon 1-3	0.447
D+5, A>G	5	exon 1-3	0.448
A-3, A>C	1	exon 1-3	0.691
A-3, A>C	2	exon 1-3	0.535
A-3, A>C	3	exon 1-3	0.434
A-3, A>C	4	exon 1-3	0.662
A-3, A>C	5	exon 1-3	0.627
A-3, A>C	6	exon 1-3	0.664
A-4, T>A	1	exon 1-3	1.347
A-4, T>A	2	exon 1-3	0.887
A-4, T>A	3	exon 1-3	0.583
A-4, T>A	4	exon 1-3	0.932
A-4, T>A	5	exon 1-3	0.829
A-4, T>A	6	exon 1-3	0.689
empty vector	1	exon 1-2	0
empty vector	2	exon 1-2	0
empty vector	3	exon 1-2	0
empty vector	4	exon 1-2	0
empty vector	5	exon 1-2	0
empty vector	6	exon 1-2	0
empty vector	7	exon 1-2	0
empty vector	8	exon 1-2	0
empty vector	9	exon 1-2	0
empty vector	10	exon 1-2	0
empty vector	11	exon 1-2	0
empty vector	12	exon 1-2	0
GFP	1	exon 1-2	0
GFP	2	exon 1-2	0
GFP	3	exon 1-2	0
GFP	4	exon 1-2	0
GFP	5	exon 1-2	0
GFP	6	exon 1-2	0
GFP	7	exon 1-2	0
GFP	8	exon 1-2	0
GFP	9	exon 1-2	0
GFP	10	exon 1-2	0
GFP	11	exon 1-2	0
GFP	12	exon 1-2	0
wild-type	1	exon 1-2	0.003
wild-type	2	exon 1-2	0.002
wild-type	3	exon 1-2	0.001
wild-type	4	exon 1-2	0.001
wild-type	5	exon 1-2	0.002
wild-type	6	exon 1-2	0
wild-type	7	exon 1-2	0.002
wild-type	8	exon 1-2	0.002
wild-type	9	exon 1-2	0.002
wild-type	10	exon 1-2	0.001
wild-type	11	exon 1-2	0.001
wild-type	12	exon 1-2	0.001
canonical ss	1	exon 1-2	1.176
canonical ss	2	exon 1-2	1.018
canonical ss	3	exon 1-2	0.95
canonical ss	4	exon 1-2	0.514
canonical ss	5	exon 1-2	0.66
canonical ss	6	exon 1-2	0.455
mouse ss	1	exon 1-2	1.057
mouse ss	2	exon 1-2	0.996
mouse ss	3	exon 1-2	0.947
mouse ss	4	exon 1-2	0.966
mouse ss	5	exon 1-2	1.169
mouse ss	6	exon 1-2	0.865
D+5, A>G	1	exon 1-2	0.005
D+5, A>G	2	exon 1-2	0.004
D+5, A>G	3	exon 1-2	0.003
D+5, A>G	4	exon 1-2	0.013
D+5, A>G	5	exon 1-2	0.016
D+5, A>G	6	exon 1-2	0.015
A-3, A>C	1	exon 1-2	0.004
A-3, A>C	2	exon 1-2	0.005
A-3, A>C	3	exon 1-2	0.003
A-3, A>C	4	exon 1-2	0.004
A-3, A>C	5	exon 1-2	0.005
A-3, A>C	6	exon 1-2	0.006
A-4, T>A	1	exon 1-2	0.001
A-4, T>A	2	exon 1-2	0.001
A-4, T>A	3	exon 1-2	0
A-4, T>A	4	exon 1-2	0.001
A-4, T>A	5	exon 1-2	0.001
A-4, T>A	6	exon 1-2	0.001
empty vector	1	exon 2-3	0
empty vector	2	exon 2-3	0
empty vector	3	exon 2-3	0
empty vector	4	exon 2-3	0
empty vector	5	exon 2-3	0
empty vector	6	exon 2-3	0
empty vector	7	exon 2-3	0
empty vector	8	exon 2-3	0
empty vector	9	exon 2-3	0
empty vector	10	exon 2-3	0
GFP	1	exon 2-3	0
GFP	2	exon 2-3	0
GFP	3	exon 2-3	0
GFP	4	exon 2-3	0
GFP	5	exon 2-3	0
GFP	6	exon 2-3	0
GFP	7	exon 2-3	0
GFP	8	exon 2-3	0
GFP	9	exon 2-3	0
GFP	10	exon 2-3	0
wild-type	1	exon 2-3	0.018
wild-type	2	exon 2-3	0.006
wild-type	3	exon 2-3	0.002
wild-type	4	exon 2-3	0
wild-type	5	exon 2-3	0.006
wild-type	6	exon 2-3	0.01
wild-type	7	exon 2-3	0.005
wild-type	8	exon 2-3	0.002
wild-type	9	exon 2-3	0.001
wild-type	10	exon 2-3	0.001
canonical ss	1	exon 2-3	0.242
canonical ss	2	exon 2-3	0.203
canonical ss	3	exon 2-3	0.209
canonical ss	4	exon 2-3	0.184
canonical ss	5	exon 2-3	0.199
canonical ss	6	exon 2-3	0.234
mouse ss	1	exon 2-3	1.082
mouse ss	2	exon 2-3	0.978
mouse ss	3	exon 2-3	0.94
mouse ss	4	exon 2-3	1.127
mouse ss	5	exon 2-3	0.998
mouse ss	6	exon 2-3	0.875
D+5, A>G	1	exon 2-3	0.005
D+5, A>G	2	exon 2-3	0.005
D+5, A>G	3	exon 2-3	0.004
D+5, A>G	4	exon 2-3	0.022
D+5, A>G	5	exon 2-3	0.021
D+5, A>G	6	exon 2-3	0.041
A-3, A>C	1	exon 2-3	0.089
A-3, A>C	2	exon 2-3	0.021
A-3, A>C	3	exon 2-3	0.008
A-3, A>C	4	exon 2-3	0
A-3, A>C	5	exon 2-3	0
A-3, A>C	6	exon 2-3	0
A-4, T>A	1	exon 2-3	0.019
A-4, T>A	2	exon 2-3	0.003
A-4, T>A	3	exon 2-3	0
A-4, T>A	4	exon 2-3	0
A-4, T>A	5	exon 2-3	0
A-4, T>A	6	exon 2-3	0
